# Achiasmatic meiosis underlies propagation of clonal genome and B chromosomes in hexaploid *Carassius gibelio* females but not males

**DOI:** 10.64898/2026.05.30.728974

**Authors:** Dmitrij Dedukh, Heorhii Zolotarov, Karolina Komashchuk, Manfred Schartl, Josef Wanzenböck, Zuzana Majtanova, Yukiko Imai, Vladimir Trifonov, Karel Janko, Dunja K Lamatsch

**Author notes:** Corresponding author –.

## Abstract

Sexual reproduction in eukaryotes relies on meiosis, recombination, and fertilization, yet hybridization can lead to transitions to asexuality. Asexual vertebrate hybrids require modified gametogenesis to produce unreduced gametes, but the underlying mechanisms remain poorly understood in various hybrid complexes. Here, we investigated the *Carassius gibelio* complex, which combines clonal genome propagation to the offspring along with the transmission of B chromosomes. We analyzed meiotic progression and gametogenesis in sexual tetraploid and asexual hexaploid lineages, focusing on sex-specific differences. Cytological analyses of synaptonemal complexes and diplotene chromosomes revealed that both sexes in hexaploid lineages undergo achiasmatic meiosis, characterized by the absence of homologous pairing, recombination, and chiasmata. Chromosomes persist as univalents throughout meiotic prophase. Despite this shared meiotic program, outcomes differ between sexes: females complete oogenesis and produce unreduced eggs, whereas males exhibit disrupted spermatogenesis and reduced fertility. Females bypass the reductional division, enabling clonal gamete formation, while males fail to segregate univalents properly. Furthermore, B chromosomes were detected in both mitosis and meiosis of hexaploid males and females, but not in sexual lineages. B chromosomes were consistently present and varied in number among individuals. B chromosomes varied in number and consistently formed univalents during meiosis, similar to other chromosomes.

**Significance statement:** Meiosis normally depends on chromosome pairing and recombination, yet asexual vertebrates can bypass these processes. We demonstrate that asexual hexaploid *Carassius gibelio* reproduces through achiasmatic meiosis, in which chromosomes fail to pair and recombine. While females successfully produce unreduced clonal eggs, males display reduced fertility, revealing striking sex-specific differences in the ability to overcome meiotic dysfunction. We further show that B chromosomes persist as meiotic univalents and are stably inherited.
