## Supplementary Table S1 for "Achiasmatic meiosis underlies propagation of clonal genome and B chromosomes in hexaploid *Carassius gibelio* females but not males"

### Sheet: Supplementary Table S1
Supplementary Table S1. The list of individuals and methods used in the study
Progeny			Parents (ploidy, species)			Confocal	# of B chromosomes in soma			# of pachytene spreads with...				# of diplotene spreads with...		# of B chromosomes in...
Code of the individual	Ploidy, species	Sex	Female	Male			Overall	CTAR3- positive	CTAR3- negative	bivalents only	univalents only	univalents with...		bivalents only	univalents only	diplotene spreads	pachytene spreads
												occasional pairing (1-4)	intensive pairing
1531	4n Carassius gibelio	male	4n Carassius gibelio	4n Carassius gibelio		+	n/a	n/a	n/a	78	0	0	0	n/a	n/a	n/a	n/a
1532	4n Carassius gibelio	female	4n Carassius gibelio	4n Carassius gibelio		+	n/a	n/a	n/a	39	0	0	0	n/a	n/a	n/a	n/a
1533	6n Carassius gibelio	male	6n Carassius gibelio	6n Carassius gibelio		+	n/a	n/a	n/a	0	78	64	6	n/a	n/a	n/a	n/a
1534	6n Carassius gibelio	male	6n Carassius gibelio	6n Carassius gibelio		+	n/a	n/a	n/a	0	115	90	4	n/a	n/a	n/a	n/a
1535	6n Carassius gibelio	male	6n Carassius gibelio	6n Carassius gibelio		+	n/a	n/a	n/a	0	14	17	0	n/a	n/a	n/a	n/a
1536	6n Carassius gibelio	male	6n Carassius gibelio	6n Carassius gibelio		+	n/a	n/a	n/a	0	19	16	0	n/a	n/a	n/a	n/a
1537	6n Carassius gibelio	male	6n Carassius gibelio	6n Carassius gibelio		+	n/a	n/a	n/a	0	86	99	3	n/a	n/a	n/a	n/a
1538	6n Carassius gibelio	female	6n Carassius gibelio	6n Carassius gibelio		+	n/a	n/a	n/a	0	5	2	0	n/a	n/a	n/a	n/a
1539	6n Carassius gibelio	female	n/a (wild)	n/a (wild)		+	n/a	n/a	n/a	n/a	n/a	n/a	n/a	0	32	4	n/a
1540	4n Carassius gibelio	male	n/a (wild)	n/a (wild)		+	n/a	n/a	n/a	67	0	0	0	n/a	n/a	n/a	0
1674	6n Carassius gibelio	male	6n Carassius gibelio	6n Carassius gibelio		n/a	5	4	1	n/a	n/a	n/a	n/a	n/a	n/a	n/a	n/a
1677	6n Carassius gibelio	male	6n Carassius gibelio	6n Carassius gibelio		n/a	9	7	2	n/a	n/a	n/a	n/a	n/a	n/a	n/a	n/a
1678	6n Carassius gibelio	male	6n Carassius gibelio	6n Carassius gibelio		n/a	11	8	3	n/a	n/a	n/a	n/a	n/a	n/a	n/a	n/a
1680	6n Carassius gibelio	male	6n Carassius gibelio	6n Carassius gibelio		n/a	9	9	0	n/a	n/a	n/a	n/a	n/a	n/a	n/a	n/a
1682	6n Carassius gibelio	male	6n Carassius gibelio	6n Carassius gibelio		n/a	10	10	0	n/a	n/a	n/a	n/a	n/a	n/a	n/a	n/a
13	6n Carassius gibelio	female	6n Carassius gibelio	3n Scardinius sp.		n/a	4	4	0	0	67	51	0	n/a	n/a	n/a	n/a
14	6n Carassius gibelio	female	6n Carassius gibelio	3n Scardinius sp.		n/a	2026-05-06	2026-03-04	2	0	18	20	0	n/a	n/a	n/a	n/a
15	6n Carassius gibelio	female	6n Carassius gibelio	3n Scardinius sp.		n/a	2026-04-05	2026-04-05	0	0	46	39	0	n/a	n/a	n/a	n/a
23	4n Carassius gibelio	female	4n Carassius gibelio	4n Carassius gibelio		n/a	0	0	0	n/a	n/a	n/a	n/a	12	0	0	n/a
24	4n Carassius gibelio	female	4n Carassius gibelio	4n Carassius gibelio		n/a	0	0	0	n/a	n/a	n/a	n/a	16	0	0	n/a
25	4n Carassius gibelio	female	4n Carassius gibelio	4n Carassius gibelio		+	0	0	0	n/a	n/a	n/a	n/a	32	0	0	n/a
26	6n Carassius gibelio	female	6n Carassius gibelio	6n Carassius gibelio		+	9	8	1	0	21	15	0	n/a	n/a	n/a	9
27	6n Carassius gibelio	male	6n Carassius gibelio	6n Carassius gibelio		+	4	4	0	0	16	9	1	n/a	n/a	n/a	4
28	6n Carassius gibelio	male	6n Carassius gibelio	6n Carassius gibelio		+	8	6	1	0	117	98	3	n/a	n/a	n/a	7
29	6n Carassius gibelio	male	6n Carassius gibelio	6n Carassius gibelio		+	4	4	0	0	7	4	1	n/a	n/a	n/a	n/a
30	6n Carassius gibelio	male	6n Carassius gibelio	6n Carassius gibelio		+	3	3	0	0	9	5	2	n/a	n/a	n/a	n/a
31	6n Carassius gibelio	male	6n Carassius gibelio	6n Carassius gibelio		+	6	6	0	0	102	86	5	n/a	n/a	n/a	6
33	6n Carassius gibelio	female	6n Carassius gibelio	6n Carassius gibelio		+	8	8	0	0	4	0	0	n/a	n/a	n/a	8
34	6n Carassius gibelio	female	6n Carassius gibelio	6n Carassius gibelio		+	9	9	0	0	28	19	0	n/a	n/a	n/a	9
35	6n Carassius gibelio	female	6n Carassius gibelio	6n Carassius gibelio		+	6	6	0	0	0	0	0	0	24	6	0
